# CD8^+^ T-cell transcription and DNA methylation show age specific differences and lack correlation with clinical outcome in pediatric Inflammatory Bowel Disease

**DOI:** 10.1101/2020.03.30.015446

**Authors:** M Gasparetto, F Payne, K Nayak, J Kraiczy, C Glemas, Y Philip-McKenzie, A Ross, RD Edgar, D Zerbino, C Salvestrini, F Torrente, P Sarkies, R Heuschkel, M Zilbauer

## Abstract

**Background & Aims:** CD8^+^ T-cell gene expression has been implicated in the pathogenesis of Inflammatory Bowel Diseases (IBD) and has been shown to correlate with disease outcome in adult patients. Moreover, CD8^+^ T-cell exhaustion was identified as a contributing mechanism that impacts on disease behaviour. We aimed to explore CD8^+^ T-cell gene expression and DNA methylation in children newly diagnosed with IBD and test their correlation with disease outcome.

**Methods:** We prospectively recruited 112 children with IBD at the point of diagnosis and 19 non-IBD controls. Follow-up samples were obtained from a subset of patients at 3-month intervals (n=62). CD8^+^ T-cells were purified from peripheral blood samples using magnetic bead sorting and genome-wide transcriptional (n=192) and DNA methylation (n=66) profiles were generated using Affymetrix and Illumina arrays respectively. Publicly available adult CD8^+^ T-cell transcriptomes and DNA methylomes were included in data analyses to investigate age dependant differences.

**Results:** Variation amongst CD8^+^ T-cell transcriptomes obtained from children showed association with disease, systemic inflammation, age and gender but lacked correlation with disease outcome in pediatric IBD. In contrast to CD8^+^ T-cell transcriptomes in adult Crohn’s Disease (CD), samples from pediatric patients did not show variation within genes forming part of the previously reported prognostic expression or T-cell exhaustion signatures. Pediatric CD patient derived DNA methylation profiles also lacked correlation with disease outcome but in comparison to adult CD8^+^ methylomes showed a higher predicted proportion of CD8^+^ naïve T-cells.

**Conclusions:** Our findings indicate age-related differences in IBD pathogenesis and highlight the importance of validating adult clinical biomarkers in pediatric cohorts.
