## Supplementary_Table_3 for "CD8^+^ T-cell transcription and DNA methylation show age specific differences and lack correlation with clinical outcome in pediatric Inflammatory Bowel Disease"

### Sheet: Supplementary_Table3_CD8_exhaus
gene.name	total.CpG	hyperCpG	hypoCpG	differential.CpGs
ABLIM1	152	3	4	cg03419475 cg12649038 cg14608903 cg27290215 cg00950497 cg03850986 cg13782937
ACSS1	75	1	0	cg03321508
ADCY7	99	1	0	cg07175797
ANAPC5	113	0	1	cg26996569
ARHGEF1	84	1	1	cg01515534 cg27060391
ART3	64	0	1	cg14855841
ASCC1	70	1	0	cg23723835
ATP6V0B	37	0	2	cg13458211 cg06754987
BNIP3L	76	1	2	cg22108864 cg01862311 cg06935608
BZW1	57	0	1	cg23892690
CAPZB	141	2	1	cg24593138 cg16694480 cg19713429
CD160	24	0	1	cg20975414
CD1D	16	1	2	cg13765621 cg24432768 cg25683325
CD7	19	1	0	cg25877299
CHL1	90	13	0	cg00903242 cg04001014 cg25482786 cg08421685 cg07746943 cg12065366 cg18277764 cg21145524 cg04748834 cg19505136 cg10603275 cg03940684 cg11163933
COCH	54	3	0	cg16966992 cg26069353 cg12920180
CPA3	15	0	1	cg03020424
CPT2	22	0	1	cg01810926
CRYGB	12	0	2	cg19855215 cg17314180
CXCL10	7	0	1	cg14855841
DDX39B	167	0	2	cg26177760 cg24631162
DGKA	127	4	0	cg25416125 cg07679948 cg10782923 cg06915826
EIF2S1	40	0	1	cg04875212
ENTPD1	66	0	2	cg13471990 cg09217157
EOMES	30	2	0	cg15540820 cg21188820
EPHB4	53	2	2	cg04483469 cg16725642 cg18153624 cg22083684
ETS1	105	4	0	cg07101781 cg24662823 cg23531640 cg25244476
FAM213A	40	0	1	cg09203802
FKBP4	43	2	0	cg04611395 cg03310242
GAS2	89	1	0	cg13663300
GDF3	7	0	1	cg25044701
GDPD5	113	0	2	cg01804528 cg13567299
GM2A	58	1	0	cg15674899
IFNAR1	26	0	1	cg00622702
IRF8	69	3	1	cg07955474 cg16705546 cg27208925 cg01951963
ISG20	56	1	0	cg19574915
ITIH5	100	4	1	cg10434482 cg00244882 cg10311806 cg10119075 cg15924332
KCTD10	78	1	0	cg20587236
KLF13	101	1	0	cg09744966
KLF3	38	1	0	cg09963123
KLK6	36	0	1	cg07837433
KLK8	20	0	1	cg20103311
LAG3	23	0	3	cg22777668 cg04671742 cg01820374
LEF1	86	5	0	cg12271317 cg10985479 cg06408078 cg21600258 cg01655427
LGALSL	16	1	0	cg01948201
LILRA4	22	0	2	cg02434051 cg03575041
MACF1	242	0	2	cg08664568 cg00352106
MAP4K4	146	1	1	cg15552493 cg12682972
MDFIC	43	0	3	cg01550799 cg05338976 cg10436410
MEOX2	27	12	0	cg17544952 cg27638126 cg06411724 cg05494014 cg00003994 cg25859468 cg27096779 cg02908900 cg07395354 cg00839579 cg03985727 cg02969141
MX1	85	1	0	cg21549285
NFATC1	228	4	5	cg15798890 cg05753993 cg13207250 cg22532194 cg06432200 cg11977716 cg13731636 cg02870946 cg12759909
NME2	50	0	1	cg12251075
NR4A2	88	3	0	cg11358945 cg00194126 cg14811105
NSUN2	60	0	1	cg26420013
PAWR	55	3	1	cg13069815 cg00677986 cg09418283 cg00864867
PDCD1	29	1	0	cg25890838
PENK	63	13	0	cg04127342 cg19414741 cg12877723 cg04598121 cg21694941 cg18742346 cg04612444 cg10397440 cg19149681 cg11060276 cg16219603 cg16419235 cg16072688
PIK3CD	114	11	2	cg14989202 cg23251761 cg24859236 cg16125214 cg16512854 cg15701170 cg23799532 cg04608004 cg14176088 cg07499142 cg12033075 cg07970040 cg04340595
PITPNC1	132	1	2	cg06559756 cg02018291 cg23791626
PLD3	101	2	0	cg25509871 cg10274022
PON2	31	1	0	cg22036160
PPP2R5A	39	1	0	cg07107916
PTPN13	42	6	0	cg18337337 cg11117633 cg04397429 cg01243968 cg15543566 cg13781843
PTPN6	44	0	2	cg26004710 cg22260508
RCN1	214	31	0	cg01665555 cg18400845 cg14037837 cg26315277 cg01867395 cg13570972 cg09656389 cg09041678 cg07434271 cg11990419 cg20512711 cg07329360 cg11930477 cg11741189 cg20467957 cg03405909 cg03692563 cg10344369 cg24935332 cg08364561 cg07441518 cg16134191 cg13502741 cg11667086 cg14380094 cg21117210 cg08370146 cg06701529 cg20019985 cg03730428 cg26595278
RGS16	18	0	1	cg05395321
RPL3	107	0	2	cg23141902 cg21649604
RPL8	34	2	1	cg00517855 cg02578312 cg11631160
S100A13	78	0	1	cg17080740
SATB1	90	4	0	cg21902966 cg26768584 cg01373248 cg27212369
SCIN	70	2	1	cg20728105 cg03604367 cg26516287
2004-09-01	69	0	1	cg15935247
SERPINA3	29	0	2	cg06190732 cg10319640
SGK1	136	3	0	cg25661219 cg25025235 cg24514884
SH2D2A	47	0	1	cg25630380
SHKBP1	30	1	0	cg02997982
SNRPB2	23	0	1	cg03850957
SNRPD3	94	1	1	cg15363607 cg27200006
SPOCK2	64	1	0	cg00929860
SRPK1	32	0	2	cg26945780 cg03564606
STK38	19	0	1	cg02964385
SUPT5H	63	0	1	cg18633340
TCEA2	123	2	4	cg22138735 cg23509896 cg27598208 cg01293143 cg18813881 cg00636737
TCTA	30	0	1	cg00174179
TNFRSF9	22	0	1	cg08840010
TRIM47	35	2	0	cg04225089 cg12714757
TTC39B	37	0	1	cg01152025
TUBB	121	0	7	cg05125809 cg27505349 cg15677364 cg15878619 cg01340312 cg25953417 cg26721803
WNK1	98	1	1	cg21230547 cg06817737
ZFP91	27	1	0	cg12027899
ZFP91-CNTF	36	2	0	cg12027899 cg00271311
