## Supplementary_Table_4 for "CD8^+^ T-cell transcription and DNA methylation show age specific differences and lack correlation with clinical outcome in pediatric Inflammatory Bowel Disease"

### Sheet: Supplementary Table 2
Supplementary Table 4. Table summarising the genes comprising the Wherry et al. exhaustion signature annotated with Affymetrix Human Gene ST v2.0 array probe IDs (paediatric data)
	Ensembl			Affy Probe IDs
Gene Name	Gene Stable ID	Entrez ID	Mouse Gene	Human Gene ST v2.0
ABCE1	ENSG00000164163	6059	Abce1	8097647
ABLIM1	ENSG00000099204	3983	Ablim1	7936463
ACADM	ENSG00000117054	34	Acadm	7902367
ACP5	ENSG00000102575	54	Acp5	8034304
ACSS1	ENSG00000154930	84532	Acss1	8065444
ADCY7	ENSG00000121281	113	Adcy7	7995492
ADD1	ENSG00000087274	118	Add1	8093643
ADGRG1	ENSG00000205336	9289	Adgrg1	7996081
ADH5	ENSG00000197894	128	Adh5	8101844
AKAP8	ENSG00000105127	10270	Akap8	8035007
ANAPC5	ENSG00000089053	51433	Anapc5	7967149
ARHGAP1	ENSG00000175220	392	Arhgap1	7947681
ARHGAP45	ENSG00000180448	23526	Arhgap45	8024170
ARHGEF1	ENSG00000076928	9138	Arhgef1	8029147
ART3	ENSG00000156219	419	Art3	8095806
ASCC1	ENSG00000138303	51008	Ascc1	7934228
ATF1	ENSG00000123268	466	Atf1	7955425
ATP6V0A2	ENSG00000185344	23545	Atp6v0a2	7959657
ATP6V0B	ENSG00000117410	533	Atp6v0b	7900922
BNIP3L	ENSG00000104765	665	Bnip3l	8145454
BUB1	ENSG00000169679	699	Bub1	8054580
BZW1	ENSG00000082153	9689	Bzw1	8047339
C5orf34	ENSG00000172244	375444	4833420G17Rik	8111960
CA2	ENSG00000104267	760	Car2	8147132
CAPZB	ENSG00000077549	832	Capzb	7913169
CASP3	ENSG00000164305	836	Casp3	8103922
CASP4	ENSG00000196954	837	Casp4	7951372
CCL4	ENSG00000275302	6351	Ccl4	8006602
CCL4	ENSG00000275302	6351	Ccl4	8006608
CCL4	ENSG00000275302	6351	Ccl4	8006621
CCL4	ENSG00000275302	6351	Ccl4	8019651
CCRL2	ENSG00000121797	9034	Ccrl2	8079407
CCRL2	ENSG00000121797	9034	Ccrl2	8093304
CCT3	ENSG00000163468	7203	Cct3	7920984
CCT4	ENSG00000115484	10575	Cct4	8052562
CCT5	ENSG00000150753	22948	Cct5	8104449
CCT8	ENSG00000156261	10694	Cct8	8069753
CD160	ENSG00000117281	11126	Cd160	7919243
CD1D	ENSG00000158473	912	Cd1d1	7906330
CD244	ENSG00000122223	51744	Cd244	7921677
CD7	ENSG00000173762	924	Cd7	8019478
CD9	ENSG00000010278	928	Cd9	7953291
CDC42SE2	ENSG00000158985	56990	Cdc42se2	8107868
CHL1	ENSG00000134121	10752	Chl1	8077270
CIT	ENSG00000122966	11113	Cit	7966878
CLK2	ENSG00000176444	1196	Clk2	7920737
COCH	ENSG00000100473	1690	Coch	7973797
COLGALT1	ENSG00000130309	79709	Colgalt1	8026806
CPA3	ENSG00000163751	1359	Cpa3	8083260
CPSF2	ENSG00000165934	53981	Cpsf2	7976243
CPT2	ENSG00000157184	1376	Cpt2	7901549
CRLF3	ENSG00000176390	51379	Crlf3	8014037
CRYGB	ENSG00000182187	1419	Crygb	8058530
CTLA4	ENSG00000163599	1493	Ctla4	8047692
CXCL10	ENSG00000169245	3627	Cxcl10	8101126
CXorf56	ENSG00000018610	63932	C330007P06Rik	8174677
CXorf56	ENSG00000018610	63932	C330007P06Rik	8180338
CYTIP	ENSG00000115165	9595	Cytip	8055980
DDX39B	ENSG00000198563	7919	Ddx39b	8124926
DDX39B	ENSG00000198563	7919	Ddx39b	8178476
DDX39B	ENSG00000198563	7919	Ddx39b	8179750
DGKA	ENSG00000065357	1606	Dgka	7956046
DOCK7	ENSG00000116641	85440	Dock7	7916669
DTX1	ENSG00000135144	1840	Dtx1	7958931
EEA1	ENSG00000102189	8411	Eea1	7965436
EEF2	ENSG00000167658	1938	Eef2	8032730
EIF2S1	ENSG00000134001	1965	Eif2s1	7975224
EMB	ENSG00000170571	133418	Emb	8112007
ENTPD1	ENSG00000138185	953	Entpd1	7929511
EOMES	ENSG00000163508	8320	Eomes	8085946
EPHB4	ENSG00000196411	2050	Ephb4	8141625
ETF1	ENSG00000120705	2107	Etf1	8114443
ETS1	ENSG00000134954	2113	Ets1	7952601
FAM213A	ENSG00000122378	84293	Fam213a	7928695
FASLG	ENSG00000117560	356	Fasl	7907430
FKBP4	ENSG00000004478	2288	Fkbp4	7953100
FKBP4	ENSG00000004478	2288	Fkbp4	7953111
GAS2	ENSG00000148935	2620	Gas2	7938989
GDF3	ENSG00000184344	9573	Gdf3	7960828
GDPD5	ENSG00000158555	81544	Gdpd5	7950501
GM2A	ENSG00000196743	2760	Gm2a	8109344
GPD2	ENSG00000115159	2820	Gpd2	8045816
GPR65	ENSG00000140030	8477	Gpr65	7976080
GTF2I	ENSG00000263001	2969	Gtf2i	8133504
GUCD1	ENSG00000138867	83606	Gucd1	8075009
HEXA	ENSG00000213614	3073	Hexa	7990211
HMGCS1	ENSG00000112972	3157	Hmgcs1	8111941
HSPA8	ENSG00000109971	3312	Hspa8	7952325
ICAM2	ENSG00000108622	3384	Icam2	8017547
IER5	ENSG00000162783	51278	Ier5	7907904
IFIH1	ENSG00000115267	64135	Ifih1	8056285
IFNAR1	ENSG00000142166	3454	Ifnar1	8068266
IL17RA	ENSG00000177663	23765	Il17ra	8071069
IRF8	ENSG00000140968	3394	Irf8	7997712
ISG20	ENSG00000172183	3669	Isg20	7985777
ITGAV	ENSG00000138448	3685	Itgav	8046861
ITGB7	ENSG00000139626	3695	Itgb7	7963614
ITIH5	ENSG00000123243	80760	Itih5	7931977
JAK3	ENSG00000105639	3718	Jak3	8035351
KCNN4	ENSG00000104783	3783	Kcnn4	8037408
KCTD10	ENSG00000110906	83892	Kctd10	7966202
KDM3A	ENSG00000115548	55818	Kdm3a	8043283
KLF13	ENSG00000169926	51621	Klf13	7982326
KLF13	ENSG00000169926	51621	Klf13	7982333
KLF2	ENSG00000127528	10365	Klf2	8026564
KLF3	ENSG00000109787	51274	Klf3	8094599
KLK6	ENSG00000167755	5653	Klk6	8038683
KLK8	ENSG00000129455	11202	Klk8	8038707
KLK8	ENSG00000129455	11202	Klk8	8038716
LAG3	ENSG00000089692	3902	Lag3	7953418
LAT2	ENSG00000086730	7462	Lat2	8133442
LBR	ENSG00000143815	3930	Lbr	7924603
LCLAT1	ENSG00000172954	253558	Lclat1	8041212
LEF1	ENSG00000138795	51176	Lef1	8102232
LGALSL	ENSG00000119862	29094	Lgalsl	8042283
LILRA4	ENSG00000239961	23547	Lilrb4a	8039246
LMAN2	ENSG00000169223	10960	Lman2	8116020
MACF1	ENSG00000127603	23499	Macf1	7900235
MACF1	ENSG00000127603	23499	Macf1	7900336
MAP4K4	ENSG00000071054	9448	Map4k4	8043945
MAPK8	ENSG00000107643	5599	Mapk8	7927389
MAT2A	ENSG00000168906	4144	Mat2a	8043187
MDFIC	ENSG00000135272	29969	Mdfic	8135568
MEOX2	ENSG00000106511	4223	Meox2	8138353
MKI67	ENSG00000148773	4288	Mki67	7937020
MX1	ENSG00000157601	4599	Mx1	8068713
NDFIP1	ENSG00000131507	80762	Ndfip1	8108861
NFATC1	ENSG00000131196	4772	Nfatc1	8021866
NFE2L2	ENSG00000116044	4780	Nfe2l2	8056977
NME2	ENSG00000243678	4831	Nme2	8008517
NME2	ENSG00000243678	4831	Nme2	8180386
NME2	ENSG00000243678	4831	Nme2	8180387
NME2	ENSG00000243678	4831	Nme2	8180388
NME2	ENSG00000243678	4831	Nme2	8180389
NPTXR	ENSG00000221890	23467	Nptxr	8076169
NR4A2	ENSG00000153234	4929	Nr4a2	8055952
NSUN2	ENSG00000037474	54888	Nsun2	8110894
NUMB	ENSG00000133961	8650	Numb	7980005
OSBPL11	ENSG00000144909	114885	Osbpl11	8090277
PAK2	ENSG00000180370	5062	Pak2	8084963
PAWR	ENSG00000177425	5074	Pawr	7965112
PBX3	ENSG00000167081	5090	Pbx3	8157890
PDCD1	ENSG00000188389	5133	Pdcd1	8060294
PDHA1	ENSG00000131828	5160	Pdha1	8166335
PDLIM1	ENSG00000107438	9124	Pdlim1	7935180
PENK	ENSG00000181195	5179	Penk	8150901
PIK3CD	ENSG00000171608	5293	Pik3cd	7897482
PITPNC1	ENSG00000154217	26207	Pitpnc1	8009353
PLD3	ENSG00000105223	23646	Pld3	8028791
PLIN2	ENSG00000147872	123	Plin2	8160297
PLSCR1	ENSG00000188313	5359	Plscr1	8091327
PON2	ENSG00000105854	5445	Pon2	8141076
PPP2R5A	ENSG00000066027	5525	Ppp2r5a	7909586
PRPS1	ENSG00000147224	5631	Prps1	8169240
PTGER2	ENSG00000125384	5732	Ptger2	7974366
PTGER4	ENSG00000171522	5734	Ptger4	8105067
PTPN13	ENSG00000163629	5783	Ptpn13	8096176
PTPN6	ENSG00000111679	5777	Ptpn6	7953569
RACK1	ENSG00000204628	10399	Rack1	8116520
RAP1GDS1	ENSG00000138698	5910	Rap1gds1	8096538
RBM38	ENSG00000132819	55544	Rbm38	8063583
RBM39	ENSG00000131051	9584	Rbm39	8066009
RCN1	ENSG00000049449	5954	Rcn1	7939120
RGS16	ENSG00000143333	6004	Rgs16	7922717
RNF11	ENSG00000123091	26994	Rnf11	7901376
ROMO1	ENSG00000125995	140823	Romo1	8062206
RPL10A	ENSG00000198755	4736	Rpl10a	8118974
RPL13	ENSG00000167526	6137	Rpl13	7997933
RPL13	ENSG00000167526	6137	Rpl13	7997940
RPL13	ENSG00000167526	6137	Rpl13	8180283
RPL13	ENSG00000167526	6137	Rpl13	8180284
RPL3	ENSG00000100316	6122	Rpl3	8076209
RPL8	ENSG00000161016	6132	Rpl8	8153903
RPN2	ENSG00000118705	6185	Rpn2	8062349
RPS16	ENSG00000105193	6217	Rps16	8036737
RPS3	ENSG00000149273	6188	Rps3	7942586
RPS3A	ENSG00000145425	6189	Rps3a1	7988031
RPS3A	ENSG00000145425	6189	Rps3a1	8097782
RPS3A	ENSG00000145425	6189	Rps3a1	8097792
RPS3A	ENSG00000145425	6189	Rps3a1	8103222
RPS3A	ENSG00000145425	6189	Rps3a1	8141050
RPS3A	ENSG00000145425	6189	Rps3a1	8141222
RPS4X	ENSG00000198034	6191	Rps4x	8173513
RPS7	ENSG00000171863	6201	Rps7	8040036
RTCB	ENSG00000100220	51493	Rtcb	8075585
S100A13	ENSG00000189171	6284	S100a13	7920303
SARAF	ENSG00000133872	51669	Saraf	8150089
SATB1	ENSG00000182568	6304	Satb1	8085716
SCIN	ENSG00000006747	85477	Scin	8131550
SDHA	ENSG00000073578	6389	Sdha	8084912
SDHA	ENSG00000073578	6389	Sdha	8104166
SELENOT	ENSG00000198843	51714	Selenot	8083352
SELENOT	ENSG00000198843	51714	Selenot	8154305
SEMA4A	ENSG00000196189	64218	Sema4a	7906107
SEPT4	ENSG00000108387	5414	Sept4	8017039
SERPINA3	ENSG00000196136	12	Serpina3g	7976488
SERPINA3	ENSG00000196136	12	Serpina3g	7976496
SGK1	ENSG00000118515	6446	Sgk1	8129677
SH2D2A	ENSG00000027869	9047	Sh2d2a	7921144
SHKBP1	ENSG00000160410	92799	Shkbp1	8028851
SIAH1	ENSG00000196470	6477	Siah1a	8001306
SKP1	ENSG00000113558	6500	Skp1a	8114152
SKP1	ENSG00000113558	6500	Skp1a	8180312
SLIRP	ENSG00000119705	81892	Slirp	7975989
SNRPB2	ENSG00000125870	6629	Snrpb2	8061075
SNRPD3	ENSG00000100028	6634	Snrpd3	8071920
SNX4	ENSG00000114520	8723	Snx4	8090256
SPOCK2	ENSG00000107742	9806	Spock2	7934215
SPP1	ENSG00000118785	6696	Spp1	8096301
SRPK1	ENSG00000096063	6732	Srpk1	8125941
SS18	ENSG00000141380	6760	Ss18	8022625
STK38	ENSG00000112079	11329	Stk38	8126018
SUPT5H	ENSG00000196235	6829	Supt5	8028674
TANK	ENSG00000136560	10010	Tank	8045933
TBC1D22A	ENSG00000054611	25771	Tbc1d22a	8073909
TCEA2	ENSG00000171703	6919	Tcea2	8064245
TCEAL9	ENSG00000185222	51186	Tceal9	8169022
TCTA	ENSG00000145022	6988	Tcta	8079746
TMC6	ENSG00000141524	11322	Tmc6	8018823
TMEM109	ENSG00000110108	79073	Tmem109	7940372
TMEM50B	ENSG00000142188	757	Tmem50b	8070083
TNFRSF1A	ENSG00000067182	7132	Tnfrsf1a	7960518
TNFRSF9	ENSG00000049249	3604	Tnfrsf9	7912145
TOR3A	ENSG00000186283	64222	Tor3a	7907690
TRBV11-3	ENSG00000276597	NA	Trbv14	NA
TRGV11	ENSG00000211693	NA	Tcrg-V4	NA
TRIM25	ENSG00000121060	7706	Trim25	8016847
TRIM47	ENSG00000132481	91107	Trim47	8018494
TTC39B	ENSG00000155158	158219	Ttc39b	8160213
TUBB	ENSG00000196230	203068	Tubb5	8117995
TUBB	ENSG00000196230	203068	Tubb5	8177858
TUBB	ENSG00000196230	203068	Tubb5	8179174
TUBB2A	ENSG00000137267	7280	Tubb2a	8116649
TUBB2A	ENSG00000137267	7280	Tubb2a	8116653
TUBB2A	ENSG00000137267	7280	Tubb2a	8123644
TWF2	ENSG00000247596	11344	Twf2	8087860
UBE2T	ENSG00000077152	29089	Ube2t	7923426
UBP1	ENSG00000153560	7342	Ubp1	8086057
UBR4	ENSG00000127481	23352	Ubr4	7913001
USE1	ENSG00000053501	55850	Use1	8026679
UTP4	ENSG00000141076	84916	Utp4	7996891
VAMP7	ENSG00000124333	6845	Vamp7	8171041
VAMP7	ENSG00000124333	6845	Vamp7	8176962
VPS37A	ENSG00000155975	137492	Vps37a	8144774
WNK1	ENSG00000060237	65125	Wnk1	7952953
WNK1	ENSG00000060237	65125	Wnk1	7952986
ZFP91	ENSG00000186660	80829	Zfp91	7940118
ZFP91-CNTF	ENSG00000255073	386607	Zfp91	7940118
ZNRF2	ENSG00000180233	223082	Znrf2	8132062
